# Humanization of the *rpb9* locus in fission yeast reveals conserved and divergent roles of *rpb9* and human *POLR2I*

**DOI:** 10.64898/2026.04.02.716003

**Authors:** Jared M. Finkel, Micah G. Williams, Mamta B. Nirmal, Samakshi Pandey, Erik D. Howe, Cameron T. Liu, Jeremy R. Lohman, Nimisha Sharma, Tommy V. Vo

## Abstract

**Background/Objectives:** RNA polymerase II is a multifunctional complex that is critical for gene regulation and environmental responses. Its POLR2I subunit in human is associated with various pathologies, including cancer chemoresistance. However, much of our understanding of how POLR2I could function indirectly derives from studies of its homologs in yeasts called Rpb9. Here, we endogenously humanized the *rpb9* gene of the fission yeast *Schizosaccharomyces pombe* to examine the functional capabilities of POLR2I.

**Methods:** We edited the genomic *rpb9* locus in *S. pombe* so that it encodes the human POLR2I protein, and investigated functional and structural conservation.

**Results:** With our humanized yeast system, we find widespread functional complementation by human *POLR2I* of *S. pombe rpb9* roles in yeast growth, chronological aging, and stress responses. We also find that *POLR2I* complements novel roles for yeast *rpb9* in facultative heterochromatin assembly, resistance against the chemotherapy 5-fluorouracil, and resistance against the fungicide thiabendazole. In contrast, we find that *POLR2I* cannot complement the role of *rpb9* in resistance against the transcription elongation inhibitor 6-azauracil (6-AU) in our system. Interestingly, *POLR2I* could complement 6-AU resistance if ectopically expressed. Lastly, we observe extensive structural homology between Rpb9 and POLR2I proteins.

**Conclusions:** Our study establishes an endogenous cross-species gene complementation strategy that uncovers both conserved and rewired functions of fission yeast *rpb9* and its human homolog, *POLR2I*. In addition to validating conserved roles, we also identified conservation of previously unrecognized roles of *rpb9* in heterochromatin formation and chemoresistance.
