## Supplementary material for "Humanization of the *rpb9* locus in fission yeast reveals conserved and divergent roles of *rpb9* and human *POLR2I*": Table S1

### Sheet: Sheet1
Yeast strain	Genotype	Description	Source
TVTV39	mat1-Msmt0 leu1-32 ade6-M210 his2 ura4-D18	Wild-type	This study
TVMF17	mat1-Msmt0 leu1-32 ade6-M210 his2 ura4-D18 rpb9Δ::kanMX	rpb9Δ	This study
TVTV381	mat1-Msmt0 leu1-32 ade6-M210 his2 ura4-D18 rpb9Δ::POLR2I	rpb9Δ::POLR2I	This study
TVTV425	mat1-Msmt0 leu1-32 ade6-M210 his2 ura4-D18 rpb9Δ::rpb9+	rpb9Δ::rpb9+ (#1)	This study
TVTV426	mat1-Msmt0 leu1-32 ade6-M210 his2 ura4-D18 rpb9Δ::rpb9+	rpb9Δ::rpb9+ (#2)	This study
TVTV427	mat1-Msmt0 leu1-32 ade6-M210 his2 ura4-D18 rpb9Δ::rpb9+	rpb9Δ::rpb9+ (#3)	This study
TVTV403	mat1-Msmt0 leu1-32 ade6-M210 his2 ura4-D18 rpb9Δ::POLR2I clr4Δ::hphMX	rpb9Δ::POLR2I clr4Δ	This study
SPTV54	mat1-Msmt0 leu1-32 ade6-M210 his2 ura4-DS/E otr1R(Sph1)::ura4+	Wild-type, untagged	Grewal lab
TVTV07	mat1-Msmt0 leu1-32 ade6-M210 his2 ura4-DS/E otr1R(Sph1)::ura4+ rpb9-GFP::kanMX	rpb9-GFP	This study
TVTV391	mat1-Msmt0 leu1-32 ade6-M210 his2 ura4-D18 rpb9Δ::POLR2I-GFP::kanMX	POLR2I-GFP	This study
