## Supplementary material for "Humanization of the *rpb9* locus in fission yeast reveals conserved and divergent roles of *rpb9* and human *POLR2I*": Table S2

### Sheet: Sheet1
Gene	Gene sequence (5' -> 3')	Source
Codon-optimized POLR2I	ATG GAA CCT GAC GGC ACC TAT GAG CCT GGC TTT GTA GGA ATC CGT TTT TGC CAA GAG TGC AAC AAC ATG CTT TAC CCT AAG GAA GAC AAG GAG AAC CGT ATC TTG TTG TAT GCA TGT CGC AAC TGC GAC TAC CAA CAA GAA GCT GAC AAC TCT TGC ATC TAT GTC AAT AAA ATA ACG CAC GAA GTT GAT GAA TTA ACT CAA ATC ATC GCA GAC GTG TCC CAG GAC CCC ACT TTA CCA CGC ACC GAA GAC CAC CCC TGC CAA AAA TGT GGA CAC AAG GAG GCA GTG TTC TTC CAG TCC CAT…	This study
