## Supplementary material for "Humanization of the *rpb9* locus in fission yeast reveals conserved and divergent roles of *rpb9* and human *POLR2I*": Table S3

### Sheet: Sheet1
Oligo name	Oligo sequence (5' -> 3')	Description	Source
ura4-ascI-fwd	AGGCGCGCCAATGGATAAAACTCCTGAAGCT	Construction of pFA6a-ura4-kanMX plasmid by traditional cloning	This study
ura4-bglii-rev	GAAGATCTCCTACCAAGATTCCTCGTAAC	Construction of pFA6a-ura4-kanMX plasmid by traditional cloning	This study
rpb9Δ_chk_fwd	GGGATCGTTAATTCCAAAATCA	Check for integration at the genomic rpb9 locus	This study
rpb9Δ_chk_rev	CAGAAGGTACACCGAATGTGAA	Check for integration at the genomic rpb9 locus	This study
mei4-dsr-qPCR-fwd	CATCGTTCGCACTCAACTGAC	ChIP-qPCR	This study
mei4-dsr-qPCR-rev	GGTATCTCTCGCGTCGTCAAC	ChIP-qPCR	This study
ssm4-dsr-qPCR-fwd	CAGTTACTAATATCTTCTCAACCTG	ChIP-qPCR	This study
ssm4-dsr-qPCR-rev	GCACTGTTTAACTCGTCTATTAC	ChIP-qPCR	This study
leu1-qPCR-fwd	CCTAAGGAGGCTGAAGCTATCG	ChIP-qPCR	This study
leu1-qPCR-rev	TCGCGAGTATAAAGACCACGTC	ChIP-qPCR	This study
